# Targeting Galectin-3 to modulate inflammation in LAMA2-deficient congenital muscular dystrophy

**DOI:** 10.1101/2025.03.12.642905

**Authors:** Yonne Karoline Tenorio de Menezes, Jinseo Lee, Jia Qi Cheng-Zhang, Marie A. Johnson, Ruvindi N. Ranatunga, Dwi U. Kemaladewi

## Abstract

LAMA2-deficient congenital muscular dystrophy (LAMA2-CMD) is a severe neuromuscular disorder characterized by muscle degeneration, chronic inflammation, and fibrosis. While inflammation is one the hallmarks of LAMA2-CMD, the immune cell composition in laminin-deficient muscles remains understudied. Consequently, targeted pharmacological intervention to reduce inflammation remains underexplored.

Here, we characterized the immune landscape in the dyW mouse model of LAMA2-CMD using RNA sequencing and flow cytometry. Transcriptomic analysis of dyW quadriceps femoris muscle identified 2,143 differentially expressed genes, with most upregulated genes linked to immune-related pathways. *Lgals3* (Galectin-3) was significantly upregulated and identified as a key upstream regulator of the immune-related pathways. Flow cytometry revealed elevated leukocyte (CD45⁺) infiltration, with macrophages as the predominant population. Pro-inflammatory (M1) macrophages were increased, whereas anti-inflammatory (M2) macrophages remained low, indicating persistent and unresolved inflammation. Notably, Galectin-3^+^ macrophages were significantly enriched, suggesting that Galectin-3 drives inflammation in LAMA2-CMD.

Treatment of dyW mice with TD-139, a Galectin-3 inhibitor, reduced leukocyte infiltration, decreased Galectin-3^+^ macrophages, and shifted macrophage polarization toward an M2 anti-inflammatory profile. RNA sequencing of TD-139-treated dyW muscles showed upregulation of muscle contraction pathways and downregulation of fibrosis-related genes. These findings highlight Galectin-3^+^ macrophages as key contributors to LAMA2-CMD pathophysiology and support further exploration of TD-139 as a potential therapeutic strategy for LAMA2-CMD and other dystrophic conditions driven by chronic inflammation.
