## Supplemental table 3 for "Targeting Galectin-3 to modulate inflammation in LAMA2-deficient congenital muscular dystrophy"

### Sheet: Sheet0
© 2000-2025 QIAGEN. All rights reserved.	Upstream regulators dyW_vs_WT
Upstream Regulator	Expr Fold Change	Molecule Type	Predicted Activation State	Activation z-score	p-value of overlap	Target Molecules in Dataset
TAC1	83.03	other	Activated	3.496	0.0128	CASP1,CASP3,CCL2,CXCL10,CXCR4,IL1B,IL1RN,SELP,SERPINE1,TAC1
TREM2	34.85	transmembrane receptor	Activated	2.573	6.33e-05	ACTR3B,ARG1,ATP6V0D2,CCL3L3,Chil3/Chil4,CX3CR1,FABP4,FABP5,HLA-A,IL1B
SPP1	33.52	cytokine	Activated	3.183	4.94e-05	Acp5,ADIPOQ,ARG1,ATM,CCL2,CCL3L3,CCL5,CCR2,CD44,CDC20
F2	26.02	peptidase	Activated	3.652	1.56e-09	ADIPOQ,ANGPTL4,B3GNT5,BCL3,CASP1,CASP3,CBR3,CCL2,CCL3L3,CD44
SOX11	19.49	transcription regulator	Activated	4.084	0.000872	ASPN,CASP3,CCL3L3,CCL5,CSF2RA,CXCR4,DCX,ERBB4,GPR34,HLA-DRB5
LGALS3	19.41	other	Activated	2.422	3.37e-07	ADIPOQ,AGER,ARG1,CASP3,CCL2,CCL3L3,CCR1,CCR2,CDKN1A,CEBPA
FHL2	7.55	transcription regulator	Activated	2.249	0.000758	ADGRE1,ARG1,BGLAP,CD44,Chil3/Chil4,CXCL10,FHL2,FZD2,GDF6,IBSP
S100A4	5.87	other	Activated	2.182	0.000168	AGER,CCL5,CDKN1A,MMP13,MMP14,MMP2,MMP9,S100A8,S100A9,Saa3
EBI3	5.84	cytokine	Activated	2.433	0.239	EBI3,HAVCR2,HLA-A,HLA-DMA,HLA-DMB,HLA-DQA1
TOX	5.59	transcription regulator	Activated	2.63	0.219	ATM,CCNB1,CDC20,HAVCR2,ID2,KMT2C,PLK1
NOX4	5.28	enzyme	Activated	3.055	0.000238	CCL2,CD44,CDKN1A,CYBA,CYBB,GSTA5,MMP2,NCF2,NOX4,SERPINE1
PIWIL4	5.27	other	Activated	4.082	7.23e-05	ADD2,ADGRE1,ANGPTL4,CELA1,CYTH4,F2R,FCGR2B,FGD4,FYB1,GIMAP1
TNC	5.25	other	Activated	2.425	5.59e-06	CASP1,CCL2,CCL3L3,CDH11,CDKN1A,COL2A1,EDNRA,ID2,IL1B,LGR5
IL1B	5.23	cytokine	Activated	6.216	7.61e-23	A4GALT,ABCC3,ACKR2,ADAM12,ADAM8,ADAMTS3,AGER,AIF1,ANGPTL4,ANXA4
SPI1	5.17	transcription regulator	Activated	5.061	2.03e-08	Acp5,ADGRE1,ARG1,BCL11A,BLNK,BTK,C1QC,C3AR1,CCL22,CCNB1
MDK	4.94	growth factor	Activated	2.72	4.62e-05	CCL2,CXCL16,FOSL1,IL1B,PTN,PTPRC,S100A6,S100A8,S100A9,SPP1
BTK	4.63	kinase	Activated	2.893	0.000402	ATP6V0D2,BBC3,BCL2A1,BTK,CDK6,CDKN1A,CEBPA,CXCL10,CXCR4,EMP1
CARD9	4.55	other	Activated	3.038	5.46e-07	C5AR1,CCL5,CCR1,CCR5,CLEC4E,CLEC6A,CLEC7A,CXCL10,Cxcl9,FCGR1A
TYROBP	4.42	transmembrane receptor	Activated	2.37	1.91e-10	ABCC4,CCL2,CD84,FCGR2B,IL10RA,IL13RA1,IL1B,ITGAM,ITGAX,KLRD1
CCR2	4.28	G-protein coupled receptor	Activated	3.887	4e-12	ADIPOQ,ARG1,ASPN,BGN,C1QA,C1QB,C1QC,CCL2,CCL22,CCL3L3
C1QA	4.26	other	Activated	2.121	4.24e-06	C3AR1,C4A/C4B,C5AR1,CD44,CD68,CXCL10,F2R,HLA-A,LCN2,SERPINA3
POU2F2	4.23	transcription regulator	Activated	3.023	0.000651	BBC3,BTLA,CCR5,CD22,DACT3,DHRS9,FCRL1,FJX1,GEN1,KCNN4
FAM83A	4.19	other	Activated	2.792	0.00039	ADIPOQ,CEBPA,COX6A1,DGAT1,DGAT2,FABP4,FASN,LIPE
F2R	4.18	G-protein coupled receptor	Activated	2.236	6.02e-05	CASP3,CASP4,CCL2,CD44,CDH11,DSP,ESR1,F2R,IL1B,KRT8
CYBB	4.15	enzyme	Activated	3	0.0041	CCL2,CCL5,CD44,CDKN1A,CXCL10,CYBA,CYBB,IL1B,VIM
FASN	4.07	enzyme	Activated	3.376	2.54e-06	ABCG1,Acaa1b,ADIPOQ,Apoc1,CFD,CIDEA,CIDEC,DGAT2,ERBB2,FABP4
SELPLG	4.05	other	Activated	3.45	4.23e-05	BCL2A1,BST1,BTLA,CCL2,CDKN1A,CXCR4,CYP1B1,HAVCR2,HCK,IL1B
HGF	3.94	growth factor	Activated	3.529	1.02e-06	AIMP2,ANGPTL4,ASNS,ATM,BCL2A1,BIRC5,CALCR,CASP1,CCL2,CCL5
TSPO	3.87	transmembrane receptor	Activated	3.207	0.000257	CASP4,CCL2,CD74,CHI3L1,CXCL16,CYBB,CYP1B1,CYP4F2,IL1B,LCN2
CD14	3.78	transmembrane receptor	Activated	2.748	0.00296	BCL2A1,CCL2,CCL3L3,CCL5,CXCL10,IL10RA,IL13RA1,IL1B,MSR1,SELP
CEBPA	3.73	transcription regulator	Activated	3.978	1.2e-14	ADIPOQ,AGPAT2,AKR1B10,AKR1C3,ALOX5AP,ANPEP,APLNR,APOC4,ARG1,ARL4C
GLIS1	3.66	transcription regulator	Activated	3	0.000191	ALDH3A1,CHI3L1,COL16A1,CYP1B1,FBLN1,FBN2,LOXL1,LTBP2,MMP2,S100A9
ERBB2	3.58	kinase	Activated	3.436	7.15e-11	ABRACL,Acaa1b,ADAM12,ADAM8,AGTR2,AIMP2,ANGPTL4,ANXA2,APLNR,AR
TGFB1	3.51	growth factor	Activated	5.113	6.53e-38	AASS,ABCG1,ACKR2,ACSM3,ACTC1,ACTG2,ADAM12,ADAMTS12,ADAMTS3,ADCY9
RETN	3.48	other	Activated	2.193	1.89e-06	ADIPOQ,AGER,AGRP,CCL2,CX3CL1,CX3CR1,EDN1,FABP4,FABP5,FASN
TFPI2	3.47	other	Activated	2.219	0.0505	CXCL10,DIO2,HSPA2,JUNB,S100A4
HMGA1	3.33	other	Activated	2.578	0.165	APOL6,ATM,BOK,CD44,ESR1,HCK,IGFBP4,JUNB,LIPE,MMP9
IL33	3.25	cytokine	Activated	6.755	6.42e-32	ABCG1,ALDH3A1,APOE,ARG1,ARHGAP30,ARHGAP9,ATP8B4,BATF3,BCL2A1,BCL3
FCGR2A	3.23	other	Activated	2.757	0.00222	CCL2,CCL22,CCL5,CLEC4E,CXCL10,FCGR3A/FCGR3B,IL1B,MARCKSL1,RASGRP1,SERPINE1
TNFSF13B	3.18	cytokine	Activated	3.13	2.14e-09	ADAMTS12,ADIPOQ,ASS1,BCL2A1,BTLA,CCL2,CCR1,CD74,CTSS,FCGR2B
STING1	3.15	ion channel	Activated	5.418	8.42e-11	ARG1,BBC3,BTK,C15orf48,C6,CARD9,CASP1,CCL2,CCL22,CCL3L3
CASP4	3.09	other	Activated	4.102	2.94e-13	ADAM8,CASP4,CCL2,CCL3L3,CD14,CXCL16,FGR,GSDMA,GSDME,IL1B
TLR9	3.07	transmembrane receptor	Activated	3.094	0.00257	CCL3L3,CCL5,CCNB1,CXCL10,EBI3,EDN1,IL10RA,IL1B,IL21R,IL33
SERPINE1	3.05	other	Activated	2.413	8.54e-07	Acot1,ANKRD1,CASP3,CCL5,CD14,CDKN1A,CXCL10,CXCL16,DLK1,DUSP4
CCL2	3.04	other	Activated	2.136	1.6e-06	ABCG1,ADIPOQ,BIRC5,BPIFB1,CCL2,CCL5,CCR2,CEBPA,Chil3/Chil4,CXCL10
TNFRSF1A	3.01	transmembrane receptor	Activated	2.947	6.25e-07	ABCC3,CASP3,CCL2,CCL3L3,CCL5,CD44,CD68,CDKN1A,CLCN3,CXCL10
KCNJ10	2.98	ion channel	Activated	3.162	4.12e-07	AKR1B10,CXCL10,Cxcl9,FOSL1,IGF2,IGFBP2,KCNJ10,LGALS3,Pmaip1,TIMP1
PTGER2	2.95	G-protein coupled receptor	Activated	2.208	0.000154	ADGRE1,ARFGEF1,CCL3L3,CCL5,CEP55,CLEC4D,CLEC6A,CXCL10,CXCR4,EXOC7
CD44	2.93	other	Activated	4.978	4.29e-12	ADAM8,ADGRE1,BCAM,BGN,BIRC5,CCL5,CCNG1,CCR2,CCR5,CD44
CCL5	2.88	cytokine	Activated	2.794	4.71e-06	AIF1,C5AR1,CCL2,CCL3L3,CCL5,CCR1,CCR2,CCR5,CD44,CYP1B1
Klrk1	2.87	other	Activated	2.431	0.0452	CCL3L3,CCL5,CCR5,IL1RL1,KLRD1,SPP1
CASP1	2.84	other	Activated	2.541	0.0442	FASN,GSDMA,GSDME,IL1B,LCN2,SCD,VIM
PPARG	2.66	ligand-dependent nuclear receptor	Activated	2.806	6.61e-15	AASS,ABCG1,Acaa1b,Adig,ADIPOQ,AGPAT2,ANGPTL4,APOE,ARG1,ATP2A2
PF4	2.53	cytokine	Activated	2.313	0.0193	CCL2,CCL22,CDKN1A,CEBPA,EPSTI1,IL1B,IL1RN,INHBA,ITGAM,NFKB2
BID	2.5	other	Activated	2.828	7.07e-05	C3AR1,C5AR1,CTSK,CTSS,IL1B,ITGAX,MMP12,TIMP1
TYRO3	2.48	kinase	Activated	2.412	7.07e-05	C5AR1,CXCL10,FCGR1A,FCGR2A,FCGR3A/FCGR3B,IL1B,Pou3f1,VIM
RBP4	2.45	other	Activated	2.317	5.48e-07	ARG1,CASP1,CD68,FGF21,IL1B,ITGAX,MYH7,PCK1,PYCARD,RBP1
FN1	2.42	other	Activated	2.553	0.00563	APOE,BIRC5,CALCR,CCL2,CCL5,CDK6,CDKN1A,CORO1A,IL1B,IRS1
CD40	2.33	transmembrane receptor	Activated	3.682	0.000521	A4GALT,AIMP2,ANPEP,ASNS,BCL2A1,BIRC5,CCL2,CCL22,CCL5,CD22
TASL	2.31	enzyme	Activated	2.219	0.0327	BCL2A1,CCL2,CCL5,EPSTI1,SLAMF7
FGF7	2.31	growth factor	Activated	2.873	1.06e-05	ABCC3,CD44,CDKN1A,CEBPA,CTRB2,FABP5,FASN,MMP13,MMP2,MMP9
DMD	-2.34	other	Inhibited	-3.149	7.3e-21	Actn3,ALKBH8,AMPD1,ANKRD1,AQP4,ARHGAP20,BAALC,BGN,BLNK,C1QB
FNIP1	-2.44	other	Inhibited	-3.286	6.33e-09	CCL2,CCL22,CCL5,Ccl8,CXCL10,CXCL16,Cxcl9,MYH7,TNNC1,TNNI1
NR3C1	-2.62	ligand-dependent nuclear receptor	Inhibited	-2.291	1.28e-08	AATK,ACOT4,ACSF2,ACTN2,ADGRE1,ADIPOQ,ALOX5AP,ANGPTL4,ANGPTL7,APOE
ACKR2	-2.88	G-protein coupled receptor	Inhibited	-2.778	0.0251	CCL22,CCL3L3,CCL5,CCR2,CXCL10,Cxcl9,IL1B,OAS1
ZNF106	-3.01	other	Inhibited	-2.262	3.81e-07	ACTC1,ALDH3A1,C4A/C4B,CHRNG,CXCL10,GPNMB,LGALS3,LYZ,MPZ,NCMAP
TRIM38	-3.43	other	Inhibited	-3.405	1.41e-07	Acaa1b,ACOT4,AGPAT2,CBR3,CCL3L3,CCL5,CD22,CD44,CXCL10,CXCR4
ADAMTS12	-5.09	peptidase	Inhibited	-3.575	7.2e-09	CHI3L1,Chil3/Chil4,CLEC4E,CXCL10,IL33,LCN2,MGP,MMP13,MMP3,S100A6
